# Proteome-wide cross-linking mass spectrometry to identify specific virus capsid-host interactions between tick-borne encephalitis virus and neuroblastoma cells

**DOI:** 10.1101/2021.10.29.464531

**Authors:** Sarah V. Barrass, Lauri I. A. Pulkkinen, Olli Vapalahti, Suvi H. Kuivanen, Maria Anastasina, Lotta Happonen, Sarah J. Butcher

**Author notes:** Corresponding authors (SB), (LH), (MA).

## Abstract

Virus-host protein-protein interactions are central to viral infection, but are challenging to identify and characterise, especially in complex systems involving intact viruses and cells. In this work, we demonstrate a proteome-wide approach to identify virus-host interactions using chemical cross-linking coupled with mass spectrometry. We adsorbed tick-borne encephalitis virus onto metabolically-stalled neuroblastoma cells, covalently cross-linked interacting virus-host proteins, and performed limited proteolysis to release primarily the surface-exposed proteins for identification by mass spectrometry. Using the intraviral protein cross-links as an internal control to assess cross-link confidence levels, we identified 22 high confidence unique intraviral cross-links and 59 high confidence unique virus-host protein-protein interactions. The identified host proteins were shown to interact with eight distinct sites on the outer surface of the virus. Notably, we identified an interaction between the substrate-binding domain of heat shock protein family A member 5, an entry receptor for four related flaviviruses, and the hinge region of the viral envelope protein. We also identified host proteins involved in endocytosis, cytoskeletal rearrangement, or located in the cytoskeleton, suggesting that entry mechanisms for tick-borne encephalitis virus could include both clathrin-mediated endocytosis and macropinocytosis. Additionally, cross-linking of the viral proteins showed that the capsid protein forms dimers within tick-borne encephalitis virus, as previously observed with purified C proteins for other flaviviruses. This method enables the identification and mapping of transient virus-host interactions, under near-physiological conditions, without the need for genetic manipulation.

**Author summary:** Tick-borne encephalitis virus is an important human pathogen that can cause severe infection often resulting in life-long neurological complications or even death. As with other viruses, it fully relies on the host cells, and any successful infection starts with interactions between the viral structural proteins and cellular surface proteins. Mapping these interactions is essential both for the fundamental understanding of viral entry mechanisms, and for guiding the design of new antiviral drugs and vaccines. Here, we stabilise the interactions between tick-borne encephalitis virus and human proteins by chemical cross-linking. We then detect the interactions using mass spectrometry and analyse the data to identify protein-protein complexes. We demonstrate that we can visualise the protein interaction interfaces by mapping the cross-linked sites onto the host and viral protein structures. We reveal that there are eight distinct sites on the outer surface of the viral envelope protein that interact with host. Using this approach, we mapped interactions between the tick-borne encephalitis virus envelope protein, and 59 host proteins, identifying a possible new virus receptor. These results highlight the potential of chemical cross-linking coupled with mass spectrometry to identify and map interactions between viral and host proteins.
