## Supplemental File 1 for "Proteome-wide cross-linking mass spectrometry to identify specific virus capsid-host interactions between tick-borne encephalitis virus and neuroblastoma cells"

### Sheet: Sheet2
Protein |UniprotID|Uniprot abbreviation	Number of Cross-linked Spectral Observations	Average Abundance	Number of Lysines
sp|A0AVT1|UBA6_HUMAN	2	3.85	76
sp|B2RPK0|HGB1A_HUMAN	6	7.4	42
sp|E9PAV3|NACAM_HUMAN	3	5.1025	149
sp|O00148|DX39A_HUMAN	1	11.48	28
sp|O00154|BACH_HUMAN	3	6.77	22
sp|O00159|MYO1C_HUMAN	1	4.29	66
sp|Q8N163|CCAR2_HUMAN	5	8.69	45
sp|P58107|EPIPL_HUMAN	32	5.039	131
sp|Q01518|CAP1_HUMAN	24	19.5475	44
sp|P54578|UBP14_HUMAN	22	6.42	45
sp|P17844|DDX5_HUMAN	2	22.481	34
sp|P25205|MCM3_HUMAN	8	11.58	61
sp|P62277|RS13_HUMAN	13	7.161	18
sp|P28066|PSA5_HUMAN	1	6.6	13
sp|Q02880|TOP2B_HUMAN	84	8.57	187
sp|P49915|GUAA_HUMAN	12	5.83	48
sp|P50395|GDIB_HUMAN	20	21.62	37
sp|P51858|HDGF_HUMAN	38	11.711	27
sp|P78344|IF4G2_HUMAN	29	3.43	73
sp|P62266|RS23_HUMAN	8	8.58	20
sp|P62258|1433E_HUMAN	6	33.98	18
sp|P62937|PPIA_HUMAN	32	16.83	14
sp|Q8WWI1|LMO7_HUMAN	19	10.7925	120
sp|Q8WWM7|ATX2L_HUMAN	4	2.13	44
sp|Q92522|H1X_HUMAN	15	5.64	41
sp|Q92526|TCPW_HUMAN	3	3.23	46
sp|Q92598|HS105_HUMAN	2	12.73	80
sp|Q9Y6E2|BZW2_HUMAN	14	2.43	43
sp|Q9Y2L1|RRP44_HUMAN	9	2.13	70
sp|Q9Y696|CLIC4_HUMAN	7	6.41	25
sp|Q9Y678|COPG1_HUMAN	16	4.94	54
sp|Q5JXB2|UE2NL_HUMAN	2	2.83	10
sp|Q9UQE7|SMC3_HUMAN	95	3.42	126
sp|Q9Y285|SYFA_HUMAN	3	2.13	28
sp|Q9Y570|PPME1_HUMAN	9	02:56:00	24
sp|Q07021|C1QBP_HUMAN	4	2.58	16
sp|Q13242|SRSF9_HUMAN	6	3.58	8
sp|Q9Y617|SERC_HUMAN	3	4.04	27
sp|Q9Y5B9|SP16H_HUMAN	20	10.78	107
sp|Q9Y3A5|SBDS_HUMAN	7	3.41	33
sp|Q9Y4L1|HYOU1_HUMAN	17	2	77
sp|Q9Y4G6|TLN2_HUMAN	6	7.58	167
sp|P49756|RBM25_HUMAN	12	2.83	87
sp|O60701|UGDH_HUMAN	4	6.88	36
sp|P08670|VIME_HUMAN	23	136.44	22
sp|P14625|ENPL_HUMAN	7	21.19	78
sp|P55786|PSA_HUMAN	14	18.71	57
sp|Q9NYF8|BCLF1_HUMAN	10	5.25	92
sp|Q9Y490|TLN1_HUMAN	2	61.71	162
sp|Q9P2J5|SYLC_HUMAN	48	12.71	111
sp|Q9UKV3|ACINU_HUMAN	10	3.63	96
sp|Q9UHB9|SRP68_HUMAN	12	2.76	50
sp|Q9UQ35|SRRM2_HUMAN	29	7.23	130
sp|Q9UNZ2|NSF1C_HUMAN	7	3.665	17
sp|Q9Y2Z0|SGT1_HUMAN	7	2.54	33
sp|Q9Y333|LSM2_HUMAN	3	2.39	8
sp|Q9Y3I0|RTCB_HUMAN	7	10.88	32
sp|Q9Y2W1|TR150_HUMAN	12	8.42	100
sp|Q9Y3F4|STRAP_HUMAN	1	4.75	26
sp|P62979|RS27A_HUMAN	12	25.9775	25
sp|Q5XKE5|K2C79_HUMAN	8	3.86	29
sp|Q16695|H31T_HUMAN	50	10.62	13
sp|Q16543|CDC37_HUMAN	12	6.56	41
sp|Q16630|CPSF6_HUMAN	4	3.13	16
sp|Q16666|IF16_HUMAN	10	2.44	89
sp|Q16643|DREB_HUMAN	7	9.95	22
sp|Q9Y2X3|NOP58_HUMAN	2	4.29	72
sp|Q99873|ANM1_HUMAN	1	10.02	27
sp|Q9HB71|CYBP_HUMAN	3	5.83	33
sp|P63162|RSMN_HUMAN	2	4.85	10
sp|Q9Y262|EIF3L_HUMAN	8	11.56	37
sp|P10809|CH60_HUMAN	3	17.42	53
sp|Q9Y230|RUVB2_HUMAN	1	15.85	27
sp|Q9Y224|RTRAF_HUMAN	2	4.01	19
sp|Q92747|ARC1A_HUMAN	9	2.725	24
sp|Q9UQ80|PA2G4_HUMAN	3	11.94	42
sp|P06753|TPM3_HUMAN	8	19.58	38
sp|Q9UNH7|SNX6_HUMAN	4	3.4	40
sp|Q9ULV4|COR1C_HUMAN	2	8.19	36
sp|Q9UK76|JUPI1_HUMAN	2	3.81	8
sp|Q9UL46|PSME2_HUMAN	2	3.65	22
sp|Q9UKK9|NUDT5_HUMAN	2	3.08	15
sp|Q9UIA9|XPO7_HUMAN	1	2.39	45
sp|Q9UHV9|PFD2_HUMAN	3	3.77	14
sp|Q9UHD8|SEPT9_HUMAN	1	12.46	43
sp|Q9P258|RCC2_HUMAN	4	6.12	33
sp|Q9NTK5|OLA1_HUMAN	3	5.54	44
sp|Q9NQW7|XPP1_HUMAN	1	2.58	37
sp|Q9UKM9|RALY_HUMAN	1	7.41	22
sp|Q9UHB6|LIMA1_HUMAN	4	7.43	74
sp|Q9UBT2|SAE2_HUMAN	6	7.67	48
sp|Q9BXJ9|NAA15_HUMAN	29	6.47	87
sp|Q9BZE4|NOG1_HUMAN	24	2.23	69
sp|Q6P2Q9|PRP8_HUMAN	22	15.67	152
sp|Q6S8J3|POTEE_HUMAN	29	25.36	87
sp|Q86UP2|KTN1_HUMAN	33	12.16	179
sp|Q14247|SRC8_HUMAN	69	16.53	51
sp|Q05519|SRS11_HUMAN	27	2.31	52
sp|Q00341|VIGLN_HUMAN	30	5.935	109
sp|P80723|BASP1_HUMAN	27	4.4	32
sp|P68431|H31_HUMAN	107	5.91	13
