## Supplemental Table 4 for "Proteome-wide cross-linking mass spectrometry to identify specific virus capsid-host interactions between tick-borne encephalitis virus and neuroblastoma cells"

### Sheet: Cellular_Compartment_GO_Annotat
GO Term ID	GO Term Definition	Number of Genes	Genes
GO:0005622	intracellular	59	O00232|O14979|O43390|O94760|P05455|P05556|P08708|P09429|P09874|P10412|P11021|P11387|P12081|P13667|P15311|P26583|P27824|P34932|P38606|P38646|P42766|P43243|P43487|P46777|P48643|P48681|P49915|P50454|P52565|P53618|P54578|P58107|P61221|P62750|P63010|P68036|P78344|Q02878|Q04637|Q05519|Q06124|Q06323|Q12906|Q13177|Q13310|Q13428|Q13838|Q14019|Q14980|Q15417|Q16531|Q16543|Q16695|Q86V81|Q8NC51|Q8TD47|Q99613|…
GO:0005623	cell	59	O00232|O14979|O43390|O94760|P05455|P05556|P08708|P09429|P09874|P10412|P11021|P11387|P12081|P13667|P15311|P26583|P27824|P34932|P38606|P38646|P42766|P43243|P43487|P46777|P48643|P48681|P49915|P50454|P52565|P53618|P54578|P58107|P61221|P62750|P63010|P68036|P78344|Q02878|Q04637|Q05519|Q06124|Q06323|Q12906|Q13177|Q13310|Q13428|Q13838|Q14019|Q14980|Q15417|Q16531|Q16543|Q16695|Q86V81|Q8NC51|Q8TD47|Q99613|…
GO:0043226	organelle	55	O00232|O14979|O43390|O94760|P05455|P05556|P08708|P09429|P09874|P10412|P11021|P11387|P12081|P13667|P15311|P26583|P27824|P34932|P38606|P38646|P42766|P43243|P43487|P46777|P48643|P48681|P50454|P52565|P53618|P54578|P58107|P61221|P62750|P63010|P68036|Q02878|Q04637|Q05519|Q06124|Q06323|Q12906|Q13177|Q13310|Q13428|Q13838|Q14019|Q14980|Q15417|Q16531|Q16543|Q16695|Q86V81|Q8NC51|Q8TD47|Q9NTJ3
GO:0005737	cytoplasm	55	O00232|O14979|O43390|O94760|P05455|P05556|P08708|P09429|P09874|P11021|P11387|P12081|P13667|P15311|P26583|P27824|P34932|P38606|P38646|P42766|P43487|P46777|P48643|P48681|P49915|P50454|P52565|P53618|P54578|P58107|P61221|P62750|P63010|P68036|P78344|Q02878|Q04637|Q06124|Q06323|Q12906|Q13177|Q13310|Q13428|Q13838|Q14019|Q14980|Q15417|Q16531|Q16543|Q86V81|Q8NC51|Q8TD47|Q99613|Q9NTJ3|Q9Y262
GO:0032991	protein-containing complex	41	O00232|O14979|O43390|P05455|P05556|P08708|P09429|P09874|P10412|P11021|P11387|P15311|P26583|P27824|P38606|P42766|P43487|P46777|P48643|P53618|P54578|P62750|P63010|P68036|P78344|Q02878|Q04637|Q06124|Q06323|Q12906|Q13310|Q13838|Q14980|Q16531|Q16543|Q16695|Q86V81|Q8TD47|Q99613|Q9NTJ3|Q9Y262
GO:0005634	nucleus	39	O00232|O14979|O43390|P05455|P08708|P09429|P09874|P10412|P11021|P11387|P15311|P26583|P34932|P38646|P42766|P43243|P43487|P46777|P48643|P58107|P62750|P68036|Q02878|Q04637|Q05519|Q06124|Q06323|Q12906|Q13177|Q13310|Q13428|Q13838|Q14019|Q14980|Q16531|Q16695|Q86V81|Q8NC51|Q9NTJ3
GO:0005829	cytosol	38	O00232|O14979|O94760|P08708|P11021|P12081|P15311|P34932|P38606|P42766|P43487|P46777|P48643|P49915|P52565|P53618|P54578|P61221|P62750|P63010|P68036|P78344|Q02878|Q04637|Q06124|Q06323|Q13177|Q13310|Q13428|Q14980|Q15417|Q16543|Q86V81|Q8NC51|Q8TD47|Q99613|Q9NTJ3|Q9Y262
GO:0005576	extracellular region	27	O00232|O94760|P05556|P09429|P11021|P13667|P15311|P26583|P27824|P34932|P38606|P38646|P46777|P48643|P50454|P52565|P54578|P62750|Q06323|Q12906|Q14019|Q14980|Q16531|Q16543|Q16695|Q86V81|Q8NC51
GO:0005615	extracellular space	26	O00232|O94760|P05556|P09429|P11021|P13667|P15311|P26583|P27824|P34932|P38606|P38646|P46777|P48643|P50454|P52565|P54578|P62750|Q06323|Q14019|Q14980|Q16531|Q16543|Q16695|Q86V81|Q8NC51
GO:0005654	nucleoplasm	20	O00232|O14979|O43390|P08708|P09429|P09874|P11387|P26583|P46777|P68036|Q05519|Q06124|Q06323|Q12906|Q13838|Q14980|Q16531|Q16695|Q86V81|Q9NTJ3
GO:0005886	plasma membrane	14	P05556|P09429|P11021|P15311|P27824|P38606|P53618|P54578|P58107|P63010|Q13177|Q14019|Q14980|Q8NC51
GO:0005730	nucleolus	12	O43390|P09874|P11387|P15311|P26583|P38646|P42766|P46777|P48643|P62750|Q12906|Q13428
GO:0031410	cytoplasmic vesicle	11	O00232|P05556|P09429|P11021|P13667|P15311|P27824|P53618|P54578|P63010|Q14019
GO:0005694	chromosome	11	P05455|P09429|P09874|P10412|P11387|P26583|Q14980|Q16531|Q16695|Q86V81|Q9NTJ3
GO:0005856	cytoskeleton	9	P15311|P43487|P48643|P48681|P52565|P58107|Q14019|Q14980|Q15417
GO:0000228	nuclear chromosome	9	P05455|P09429|P09874|P10412|P11387|P26583|Q16531|Q16695|Q86V81
GO:0005783	endoplasmic reticulum	8	O43390|P11021|P13667|P27824|P46777|P50454|P53618|Q02878
GO:0005739	mitochondrion	7	P09874|P11021|P12081|P38646|P61221|Q06124|Q12906
GO:0005840	ribosome	7	P08708|P27824|P42766|P46777|P62750|Q02878|Q8TD47
GO:0005815	microtubule organizing center	4	P15311|P43487|P48643|Q14980
GO:0005768	endosome	4	P05556|P09429|P15311|P63010
GO:0005635	nuclear envelope	3	P09874|P43243|P43487
GO:0005764	lysosome	2	P38606|P63010
GO:0005773	vacuole	2	P38606|P63010
GO:0005794	Golgi apparatus	2	P53618|Q14980
GO:0005929	cilium	1	P15311
GO:0031012	extracellular matrix	1	P50454
GO:0005811	lipid droplet	0
GO:0000229	cytoplasmic chromosome	0
GO:0009536	plastid	0
GO:0009579	thylakoid	0
GO:0030312	external encapsulating structure	0
GO:0005618	cell wall	0
GO:0005777	peroxisome	0

### Sheet: Biological_Process_GO_Annotatio
GO Term ID	GO Term Definition	Number of Genes	Genes
GO:0006810	transport	27	O00232|P05455|P05556|P08708|P09429|P11021|P13667|P15311|P27824|P34932|P38606|P38646|P42766|P43487|P46777|P48643|P53618|P61221|P62750|P63010|Q02878|Q05519|Q06323|Q13838|Q14019|Q16543|Q86V81
GO:0034641	cellular nitrogen compound metabolic process	27	O43390|P05455|P08708|P09429|P09874|P11387|P12081|P26583|P42766|P46777|P49915|P54578|P61221|P62750|P78344|Q02878|Q04637|Q05519|Q13310|Q13428|Q13838|Q16531|Q16695|Q86V81|Q8TD47|Q99613|Q9Y262
GO:0006950	response to stress	25	O00232|P05556|P09429|P09874|P11021|P13667|P26583|P27824|P34932|P38646|P43243|P50454|P54578|P58107|P61221|Q04637|Q06124|Q06323|Q12906|Q13177|Q13310|Q14019|Q16531|Q16543|Q16695
GO:0009058	biosynthetic process	20	P08708|P09874|P11387|P12081|P38646|P42766|P46777|P49915|P50454|P61221|P62750|P78344|Q02878|Q04637|Q13310|Q13428|Q86V81|Q8TD47|Q99613|Q9Y262
GO:0015031	protein transport	20	P05455|P08708|P09429|P11021|P13667|P27824|P34932|P38606|P38646|P42766|P46777|P53618|P61221|P62750|P63010|Q02878|Q05519|Q13838|Q16543|Q86V81
GO:0048856	anatomical structure development	20	P05556|P09429|P09874|P11021|P11387|P15311|P26583|P38646|P43243|P48681|P50454|P52565|P63010|Q04637|Q06124|Q13177|Q13310|Q13428|Q13838|Q15417
GO:0002376	immune system process	19	O00232|P05556|P08708|P09429|P09874|P26583|P27824|P38646|P43243|P53618|P54578|P61221|P63010|Q06124|Q06323|Q12906|Q13177|Q13310|Q14019
GO:0007165	signal transduction	19	O00232|O14979|O94760|P05556|P09429|P09874|P11021|P15311|P27824|P38606|P38646|P43487|P52565|P63010|Q06124|Q06323|Q13177|Q16531|Q16543
GO:0022607	cellular component assembly	18	P05556|P09874|P10412|P15311|P26583|P34932|P38646|P46777|P58107|P62750|P63010|Q02878|Q13838|Q14980|Q16531|Q16695|Q99613|Q9Y262
GO:0009056	catabolic process	18	O00232|O94760|P05455|P08708|P09429|P11021|P26583|P42766|P46777|P54578|P62750|P63010|P68036|Q02878|Q04637|Q06323|Q13310|Q16531
GO:0044403	symbiotic process	18	P05455|P05556|P08708|P11387|P42766|P43487|P46777|P53618|P61221|P62750|P63010|Q02878|Q04637|Q13177|Q13838|Q16531|Q86V81|Q9Y262
GO:0030154	cell differentiation	16	P05556|P09429|P09874|P11021|P15311|P26583|P38646|P50454|P52565|Q04637|Q06124|Q13177|Q13310|Q13428|Q15417|Q86V81
GO:0065003	protein-containing complex assembly	13	P09874|P10412|P26583|P34932|P46777|P62750|P63010|Q02878|Q13838|Q16531|Q16695|Q99613|Q9Y262
GO:0006412	translation	13	P08708|P12081|P42766|P46777|P61221|P62750|P78344|Q02878|Q04637|Q13310|Q8TD47|Q99613|Q9Y262
GO:0006464	cellular protein modification process	11	O00232|P09874|P10412|P11387|P54578|P68036|Q06124|Q06323|Q12906|Q13177|Q16531
GO:0042592	homeostatic process	10	P08708|P09429|P09874|P13667|P38606|P38646|Q04637|Q06124|Q16531|Q16695
GO:0034655	nucleobase-containing compound catabolic process	10	P05455|P08708|P09429|P26583|P42766|P46777|P62750|Q02878|Q04637|Q13310
GO:0006605	protein targeting	8	P08708|P11021|P34932|P42766|P46777|P62750|Q02878|Q16543
GO:0007049	cell cycle	8	P05556|P15311|P48681|P68036|P78344|Q06124|Q14980|Q9NTJ3
GO:0016192	vesicle-mediated transport	8	O00232|P05556|P09429|P15311|P27824|P53618|P63010|Q14019
GO:0051276	chromosome organization	8	P09429|P09874|P10412|P11387|P26583|Q16531|Q16695|Q9NTJ3
GO:0008219	cell death	7	P09429|P09874|P11021|P11387|P26583|P78344|Q13177
GO:0000003	reproduction	7	P05556|P11021|P26583|P48643|Q06124|Q14980|Q9NTJ3
GO:0006259	DNA metabolic process	7	P09429|P09874|P11387|P26583|Q16531|Q16695|Q86V81
GO:0042254	ribosome biogenesis	6	P08708|P42766|P46777|P61221|P62750|Q02878
GO:0006457	protein folding	6	P11021|P13667|P27824|P38646|P48643|Q16543
GO:0006913	nucleocytoplasmic transport	6	P05455|P38646|P61221|Q05519|Q13838|Q86V81
GO:0040011	locomotion	6	P05556|P09429|P15311|P26583|Q06124|Q13177
GO:0022618	ribonucleoprotein complex assembly	6	P46777|P62750|Q02878|Q13838|Q99613|Q9Y262
GO:0007010	cytoskeleton organization	5	P05556|P15311|P58107|Q14980|Q15417
GO:0048870	cell motility	5	P05556|P09429|P26583|Q06124|Q13177
GO:0007267	cell-cell signaling	5	O00232|P54578|P63010|Q06323|Q16531
GO:0000278	mitotic cell cycle	5	P05556|P48681|Q06124|Q14980|Q9NTJ3
GO:0055085	transmembrane transport	4	O00232|P11021|P38606|Q06323
GO:0009790	embryo development	4	P05556|P11387|P48681|Q13428
GO:0000902	cell morphogenesis	4	P05556|P15311|P48681|Q06124
GO:0006397	mRNA processing	4	O43390|Q05519|Q13838|Q86V81
GO:0008283	cell population proliferation	3	P48681|P62750|P68036
GO:0007005	mitochondrion organization	3	P09874|P34932|Q04637
GO:0051301	cell division	3	P11387|Q14980|Q9NTJ3
GO:0048646	anatomical structure formation involved in morphogenesis	3	P05556|Q06124|Q13428
GO:0006399	tRNA metabolic process	3	P05455|P12081|P54578
GO:0044281	small molecule metabolic process	3	O94760|P12081|P49915
GO:0006520	cellular amino acid metabolic process	3	O94760|P12081|P49915
GO:0007059	chromosome segregation	3	P11387|Q14980|Q9NTJ3
GO:0007155	cell adhesion	3	P05556|P15311|Q15417
GO:0030198	extracellular matrix organization	2	P05556|P50454
GO:0061024	membrane organization	2	P34932|P63010
GO:0051604	protein maturation	2	P09874|P50454
GO:0040007	growth	2	P05556|Q06124
GO:0003013	circulatory system process	1	O94760
GO:0051186	cofactor metabolic process	1	P38646
GO:0050877	nervous system process	1	P05556
GO:0140014	mitotic nuclear division	1	Q9NTJ3
GO:0007568	aging	1	P27824
GO:0006629	lipid metabolic process	1	Q06124
GO:0006790	sulfur compound metabolic process	1	P38646
GO:0006914	autophagy	1	P09429
GO:0043473	pigmentation	0
GO:0034330	cell junction organization	0
GO:0071941	nitrogen cycle metabolic process	0
GO:0071554	cell wall organization or biogenesis	0
GO:0015979	photosynthesis	0
GO:0032196	transposition	0
GO:0005975	carbohydrate metabolic process	0
GO:0007009	plasma membrane organization	0
GO:0007034	vacuolar transport	0
GO:0006091	generation of precursor metabolites and energy	0
GO:0019748	secondary metabolic process	0
GO:0030705	cytoskeleton-dependent intracellular transport	0
GO:0021700	developmental maturation	0

### Sheet: Molecular_Process_GO_Annotation
GO Term ID	GO Term Definition	Number of Genes	Genes
GO:0003723	RNA binding	34	O14979|O43390|P05455|P08708|P09429|P09874|P10412|P11387|P13667|P15311|P26583|P27824|P38646|P42766|P43243|P46777|P48643|P50454|P58107|P62750|P68036|P78344|Q02878|Q04637|Q05519|Q12906|Q13310|Q13428|Q13838|Q86V81|Q8NC51|Q8TD47|Q99613|Q9Y262
GO:0043167	ion binding	22	O94760|P05556|P09429|P09874|P10412|P11021|P11387|P12081|P27824|P34932|P38606|P38646|P43243|P48643|P49915|P61221|P68036|Q04637|Q13177|Q13838|Q14980|Q9NTJ3
GO:0019899	enzyme binding	15	P05556|P09429|P09874|P11021|P15311|P38646|P43487|P46777|P52565|P68036|Q06124|Q13177|Q13428|Q14019|Q16543
GO:0003677	DNA binding	11	O14979|P09429|P09874|P10412|P11387|P26583|Q02878|Q12906|Q16531|Q16695|Q9NTJ3
GO:0005198	structural molecule activity	10	P08708|P42766|P43243|P46777|P53618|P58107|P62750|Q02878|Q14980|Q8TD47
GO:0003729	mRNA binding	10	O43390|P05455|P42766|P46777|P48643|P78344|Q04637|Q12906|Q13310|Q8NC51
GO:0030234	enzyme regulator activity	10	P43487|P46777|P50454|P52565|P54578|P61221|P68036|Q06323|Q13177|Q16543
GO:0008092	cytoskeletal protein binding	6	P05556|P15311|P48643|Q14019|Q14980|Q15417
GO:0051082	unfolded protein binding	6	P11021|P27824|P38646|P48643|P50454|Q16543
GO:0003735	structural constituent of ribosome	6	P08708|P42766|P46777|P62750|Q02878|Q8TD47
GO:0008135	translation factor activity, RNA binding	4	P78344|Q04637|Q99613|Q9Y262
GO:0016887	ATPase activity	4	P11021|P38646|P61221|Q13838
GO:0019843	rRNA binding	3	P46777|P62750|Q8TD47
GO:0008134	transcription factor binding	3	P09429|P09874|P26583
GO:0030674	protein binding, bridging	2	Q06124|Q16531
GO:0008289	lipid binding	2	P09429|Q14980
GO:0016301	kinase activity	2	P11387|Q13177
GO:0016874	ligase activity	2	P12081|P49915
GO:0016853	isomerase activity	2	P11387|P13667
GO:0016810	hydrolase activity, acting on carbon-nitrogen (but not peptide) bonds	1	O94760
GO:0022857	transmembrane transporter activity	1	P38606
GO:0004386	helicase activity	1	Q13838
GO:0016829	lyase activity	1	P09429
GO:0032182	ubiquitin-like protein binding	1	Q8NC51
GO:0016791	phosphatase activity	1	Q06124
GO:0003700	DNA-binding transcription factor activity	1	P09874
GO:0016757	transferase activity, transferring glycosyl groups	1	P09874
GO:0016491	oxidoreductase activity	1	P13667
GO:0008233	peptidase activity	1	P54578
GO:0016779	nucleotidyltransferase activity	1	P54578
GO:0030555	RNA modification guide activity	0
GO:0042393	histone binding	0
GO:0004518	nuclease activity	0
GO:0030533	triplet codon-amino acid adaptor activity	0
GO:0003924	GTPase activity	0
GO:0016798	hydrolase activity, acting on glycosyl bonds	0
GO:0016746	transferase activity, transferring acyl groups	0
GO:0008168	methyltransferase activity	0
GO:0016765	transferase activity, transferring alkyl or aryl (other than methyl) groups	0
